# Identification of MYC synthetic lethal genes and networks

**DOI:** 10.1101/2024.04.25.590465

**Authors:** Timothy D. Martin, Mei Yuk Choi, Rupesh Patel, Anthony Liang, Mamie Z. Li, Stephen J. Elledge

## Abstract

MYC is a potent oncogene that is frequently overexpressed in human tumors arising in different tissues. To date there are no approved therapies to directly antagonize oncogenic MYC and its role in driving tumorigenesis. As an alternative approach we employed genetic screens using CRISPR and shRNA to identify the genes that are required for the survival and growth of cells harboring high levels of MYC expression. We find that cells with elevated MYC require the expression of many pro-growth and metabolic pathways including genes involved in mitochondrial citrate production and transport. This citrate producing pathway is critical for cells with elevated MYC to generate the necessary acetyl-CoA to drive the lipid synthesis required for increased proliferation. Inhibition of this pathway results in reduced proliferation and in vivo tumor growth providing a potential therapeutic strategy to target MYC-driven cancers.

**HIGHLIGHTS:**

– CRISPR and shRNA screens identify synthetic lethal interactions with overexpressed MYC
– MYC overexpressing cells are more sensitive to disruption of citrate production and transport
– Inhibition of SLC25A1 reduces growth of MYC driven tumors
