## Supplemental Table 5 for "Identification of MYC synthetic lethal genes and networks"

### Sheet: Human sgRNAs
Human sgRNAs	sgRNA.sequence	Figures
sgMCL1 #1	GGGCGCTGGAGACCTTACGA	Fig. 2C
sgMCL1 #2	GGTCGCTGGAGATTATCTCT	Fig. 2C
sgMCL1 #3	GCAAAAGTCGCCCTCCCGGG	Fig. 2C
sgHSF1 #1	GCAGAAAGTCGTCAACAAGG	Fig. 2E, S3D
sgHSF1 #2	GGCTTCCACGTGTTCGACCA	Fig. 2E, S3D
sgHSF1 #3	GCGGCGGGAGCATAGACGAG	Fig. 2E, S3D
sgCHKA #1	GATAACGCTCTCCAGAACCA	Fig. 2F, 2G
sgCHKA #2	GCGGGATGAACTGCTCCAGT	Fig. 2F, 2G
sgCHKA #3	GTTGGACTCGAGGTCGCTGG	Fig. 2F, 2G
sgCHKA #4	GTTCCGAGGCTCATCACCAA	Fig. 2F, 2G
sgSLC25A1 #1	GTGCGTCTTCACGTACTCGG	Fig. 3C,3E,3H,S4C,S4D
sgSLC25A1 #2	GAACTCGAACATTCCAAACC	Fig. 3C,3E,3H,S4C,S4D
sgSLC25A1 #3	GACGGCTGGACAGCACGCGT	Fig. 3C,3E,3H,S4C,S4D
sgSLC25A1 #4	GCACAATCTCCCTAACCCCG	Fig. 3C,3E,3H,S4C,S4D
sgCS #1	GACTGGACATATCCCAACAG	Fig. 3D,3F,S4E,S4F
sgCS #2	GCAGCAACATGGCAAGACGG	Fig. 3D,3F,S4E,S4F
sgCS #3	GCCCATACCAGCCATTTGGT	Fig. 3D,3F,S4E,S4F
sgCS #4	GTTGCCCGAGCATATGCACA	Fig. 3D,3F,S4E,S4F
sgPPAT #1	GCTTCATGGGAAGATAGCTG	Fig. S3F
sgPPAT #2	GGACCAGACAGTATGTTCGA	Fig. S3F
sgPPAT #3	GTGGTATTGTGACTAGTGAT	Fig. S3F
sgControl	GCCCCGCCGCCCTCCCCTCC	Fig. 2C,2E,2F,2G,3C,3D,3E,3F,3H,S3D,S3F,S4C,S4D,S4E,S4F

### Sheet: Mouse sgRNAs
Mouse sgRNAs	sgRNA.sequence	Figures
sgSlc25a1 #1	GTGAACGAGCGAACCCACCG	Fig. 4A,4B,S5A
sgSlc25a1 #3	GCTGCGACTGTACTGAAGCA	Fig. 4A,4B,4F,S5A,S5F
sgSlc25a1 #4	GTTCACGTATTCGGTCGGGA	Fig. 4A,4B,4C,4D,4F,S5A,S5F
sgCs #1	GCCTTCCTTCAGATGTACGG	Fig. S5A,S5B
sgCs #2	GCTGAGCAATCTGATACCTA	Fig. S5A,S5B
sgCs #3	GGATTTGCTAGTCCATGTAG	Fig. S5A,S5B
sgControl #1	GAGTGGAGTTTTGATTGCTA	Fig. 4A,4B,4C,4D,4E,4F,S5A,S5B,S5E,S5F
sgControl #2	GAACGTGCTGTAACTACAAA	Fig. 4A,4B,4F,S5A,S5B,S5E,S5F

### Sheet: Human shRNAs
Human shRNAs	shRNA.target	shRNA.oligo	Figure
shPGD #1	TTCAGAATTAAGTTCTGGCCCA	TGCTGTTGACAGTGAGCGCGGGCCAGAACTTAATTCTGAATAGTGAAGCCACAGATGTATTCAGAATTAAGTTCTGGCCCATGCCTACTGCCTCGGA	Fig. S1C,S1D
shPGD #2	TTTCTCGATGAAATCATCCACA	TGCTGTTGACAGTGAGCGCGTGGATGATTTCATCGAGAAATAGTGAAGCCACAGATGTATTTCTCGATGAAATCATCCACATGCCTACTGCCTCGGA	Fig. S1C,S1D
shPGD #3	TTTCAATCAGGAATGAGTCTAG	TGCTGTTGACAGTGAGCGATAGACTCATTCCTGATTGAAATAGTGAAGCCACAGATGTATTTCAATCAGGAATGAGTCTAGTGCCTACTGCCTCGGA	Fig. S1C,S1D
shPGD #5	TTCTTATCACCATCAAACTGGA	TGCTGTTGACAGTGAGCGCCCAGTTTGATGGTGATAAGAATAGTGAAGCCACAGATGTATTCTTATCACCATCAAACTGGATGCCTACTGCCTCGGA	Fig. S1C,S1D
shPGD #6	TTTCTTATCACCATCAAACTGG	TGCTGTTGACAGTGAGCGACAGTTTGATGGTGATAAGAAATAGTGAAGCCACAGATGTATTTCTTATCACCATCAAACTGGTGCCTACTGCCTCGGA	Fig. S1C,S1D
shPGD #7	TACAAATAAACTGTGTGTCTTC	TGCTGTTGACAGTGAGCGAAAGACACACAGTTTATTTGTATAGTGAAGCCACAGATGTATACAAATAAACTGTGTGTCTTCTGCCTACTGCCTCGGA	Fig. S1C,S1D
shPGD #8	TTACAAATAAACTGTGTGTCTT	TGCTGTTGACAGTGAGCGCAGACACACAGTTTATTTGTAATAGTGAAGCCACAGATGTATTACAAATAAACTGTGTGTCTTTGCCTACTGCCTCGGA	Fig. S1C,S1D
shPGD #9	TTTACAAATAAACTGTGTGTCT	TGCTGTTGACAGTGAGCGCGACACACAGTTTATTTGTAAATAGTGAAGCCACAGATGTATTTACAAATAAACTGTGTGTCTTGCCTACTGCCTCGGA	Fig. S1C,S1D
shPGD #10	TACTTTACAAATAAACTGTGTG	TGCTGTTGACAGTGAGCGAACACAGTTTATTTGTAAAGTATAGTGAAGCCACAGATGTATACTTTACAAATAAACTGTGTGTGCCTACTGCCTCGGA	Fig. S1C,S1D
shControl (Renilla.713)	TAGATAAGCATTATAATTCCT	TGCTGTTGACAGTGAGCGCAGGAATTATAATGCTTATC TATAGTGAAGCCACAGATGTATAGATAAGCATTATAATTCCTATGCCTACTGCCTCGGA	Fig. S1C,S1D

### Sheet: Mouse shRNAs
Mouse shRNAs	shRNA.target	shRNA.oligo	Figure
shSlc25a1 #1	TCATGACAAAGAATCGGATGGC	TGCTGTTGACAGTGAGCGACCATCCGATTCTTTGTCATGATAGTGAAGCCACAGATGTATCATGACAAAGAATCGGATGGCTGCCTACTGCCTCGGA	Fig. S5C,S5D
shSlc25a1 #2	TGGGATATACAGAACTATGGGA	TGCTGTTGACAGTGAGCGCCCCATAGTTCTGTATATCCCATAGTGAAGCCACAGATGTATGGGATATACAGAACTATGGGATGCCTACTGCCTCGGA	Fig. S5C,S5D
shSlc25a1 #3	TATACAGAACTATGGGACACAC	TGCTGTTGACAGTGAGCGATGTGTCCCATAGTTCTGTATATAGTGAAGCCACAGATGTATATACAGAACTATGGGACACACTGCCTACTGCCTCGGA	Fig. S5C,S5D
shControl (Renilla.713)	TAGATAAGCATTATAATTCCT	TGCTGTTGACAGTGAGCGCAGGAATTATAATGCTTATC TATAGTGAAGCCACAGATGTATAGATAAGCATTATAATTCCTATGCCTACTGCCTCGGA	Fig. S5C,S5D
